# Fungal and algal lichen symbionts show different transcriptional expression patterns in two climate zones

**DOI:** 10.1101/2025.06.05.657779

**Authors:** Henrique F. Valim, Jürgen Otte, Imke Schmitt

**Affiliations:** Senckenberg Biodiversity and Climate Research Centre, Frankfurt am Main, Germany; LOEWE Centre for Translational Biodiversity Genomics (LOEWE-TBG), Frankfurt am Main, Germany; Goethe University Frankfurt, Institute of Ecology, Evolution and Diversity, Frankfurt am Main, Germany

**Keywords:** light induction, metatranscriptome, gene expression, symbiosis, algae, fungi, Trebouxia, RNA-seq, environmental specialization, mutualism

## Abstract

In the lichen symbiosis, the fungal and algal partners constitute a closely integrated system. The combination of fungal and algal partners changes along climate gradients in many species, and is expected to be adaptive. However, the functional mechanisms behind this symbiosis-mediated environmental adaptation are unknown. We investigate which transcriptional profiles are associated with specific fungal-algal symbiont pairings found in lichens from high elevation (cold temperate) and low elevation (Mediterranean) sites. Using laboratory-acclimatized thalli, we find that lichen fungal and algal symbionts show variable expression profiles between high- and low-elevation individuals: circadian- and temperature-associated genes for fungi and light-responsive genes for algae show site- specific patterns. We also find that high- and low-elevation individuals differentially express sugar and carbohydrate transporters in both fungal and algal symbionts, pointing to symmetrical and climate-dependent carbohydrate transport mechanisms between the symbionts. A light pulse treatment identified asymmetries between fungal and algal light response, with high- and low-elevation fungal symbionts but only low-elevation algal symbionts responding to the light pulse. We identify light responsive genes in fungal symbionts that may differ from those previously described for other fungi. Together, these results shed light on functional differences between environmentally specialized lichen individuals, made up of niche-specific partner combinations.
