## Supplementary material for "Fungal and algal lichen symbionts show different transcriptional expression patterns in two climate zones": Table S1: Table_S1.xlsx

### Sheet: Treat_0.05_padj_1.5x_FC
	gene	Protein classification	Conserved domains identified	baseMean	log2FoldChange	lfcSE	stat	pvalue	padj
1	FUN_000707-T1	zinc finger BED domain-containing protein	ZnF_BED	2177.95	0.793459	0.168393	4.71194	2.45373e-06	0.00334975
2	FUN_002703-T1	hypothetical protein	(none)	1463.19	0.688201	0.159799	4.30667	1.65727e-05	0.0113123
3	FUN_002710-T1	hypothetical protein	(none)	21541.3	0.976016	0.249138	3.91757	8.94462e-05	0.0366327
4	FUN_004050-T1	Uncharacterized conserved protein YcgI, DUF1989 family	YcgI	1819.95	0.887076	0.184695	4.80291	1.56373e-06	0.00256171
5	FUN_004091-T1	NAD(P)/FAD-dependent oxidoreductase	CzcO super family	2517.42	0.824713	0.197604	4.17357	2.99868e-05	0.0144744
6	FUN_004138-T1	ATP-dependent Clp protease ATP-binding subunit	ClpA	9495.76	0.80292	0.192401	4.17316	3.00409e-05	0.0144744
7	FUN_004485-T1	hypothetical protein	(none)	1799.56	1.99781	0.473132	4.22252	2.41581e-05	0.0141342
8	FUN_004708-T1	lipase ROG1 family protein	DUF676	2533.21	0.668716	0.161543	4.13955	3.47981e-05	0.0158351
9	FUN_005628-T1	hypothetical protein	(none)	648.57	0.794945	0.206093	3.85722	0.000114684	0.044732
10	FUN_005936-T1	Aft1_HRA and bZIP_ATF2 domain-containing protein	bZIP_ATF2; Aft1_HRA; Aft1_HRR; Aft1_OSA	5105.19	0.741915	0.162101	4.57686	4.72017e-06	0.00483286
11	FUN_006090-T1	hypothetical protein	(none)	978.519	1.21233	0.194622	6.22913	4.69024e-10	1.92089e-06
12	FUN_006478-T1	solute carrier family 25 protein	Mito_carr	684.755	0.876485	0.201903	4.34112	1.41755e-05	0.0110377
13	FUN_006995-T1	alpha/beta hydrolase domain-containing protein	PLN02894 super family	1490.05	0.705305	0.167919	4.20027	2.66601e-05	0.0144744
14	FUN_007473-T1	C2H2-type zinc finger protein	zf-C2H2; zf-H2C2_2	8142.35	2.79502	0.330426	8.45882	2.70108e-17	2.21245e-13
15	FUN_007520-T1	hypothetical protein	(none)	2443.21	0.901344	0.178578	5.04733	4.48032e-07	0.000917457
16	FUN_007683-T1	MFS transporter	MFS_Tpo1_MDR_like	2681.6	1.14623	0.24962	4.5919	4.39225e-06	0.00483286
17	FUN_008016-T1	serine/threonine-protein kinase	STKc_RCK1-like	4739.02	0.768036	0.145614	5.27446	1.33144e-07	0.000363528
18	FUN_008495-T1	M18 family aminopeptidase	M18_DAP	1137.87	0.587698	0.135686	4.3313	1.4823e-05	0.0110377
