## Supplementary material for "Fungal and algal lichen symbionts show different transcriptional expression patterns in two climate zones": Table S2: Table_S2.xlsx

### Sheet: Treat_0.05_padj_1.5x_FC
	gene	Protein classification	Conserved domains identified	baseMean	log2FoldChange	lfcSE	stat	pvalue	padj
1	FUN_000731-T1	DCD domain protein	Dev_Cell_Death super family; Tudor_SF super family; U2AF_lg super family; PRK12678 super family; HARE-HTH super family; rne super family; FAM75 super family	115.162	6.88213	1.26762	5.42919	5.66095e-08	0.00010356
2	FUN_002095-T4	ATPase RavA	PRK13531 super family	113.543	8.21003	1.79345	4.57779	4.69908e-06	0.00491222
3	FUN_002438-T2	3'-5' exonuclease	REX1_like	14.9326	20.7218	3.58046	5.78747	7.14562e-09	1.49395e-05
4	FUN_002644-T4	ABC transporter G family protein	PLN03140 super family	99.7631	20.7405	2.13051	9.73501	2.13797e-22	1.56446e-18
5	FUN_003902-T3	hypothetical protein	(none)	14.9674	6.60574	1.33953	4.93137	8.16536e-07	0.00110189
6	FUN_004077-T1	condensin complex subunit 2	Cnd2 super family	40.0204	-5.34143	1.1513	-4.63949	3.49271e-06	0.00393199
7	FUN_004527-T1	NLI interacting factor-like phosphatase	NIF; HAD_like super family; SPX; RING-HC; PEX10 super family	300.995	0.867902	0.19122	4.53878	5.65819e-06	0.00552051
8	FUN_008729-T3	anthranilate synthase component I	PLN02445	126.817	9.34173	1.07111	8.72154	2.74453e-18	1.00415e-14
9	FUN_008811-T2	protoporphyrin IX magnesium chelatase	PLN03241 super family	126.591	20.7557	2.08336	9.9626	2.22184e-23	3.25167e-19
10	FUN_008962-T3	tyrosine-protein phosphatase	COG2365	16.7202	18.4582	4.21824	4.37581	1.20982e-05	0.0110661
11	FUN_010924-T2	PHD zinc finger-containing	PHD2_NSD; PHD3_NSD; PHD_SF super family; DNMT1-RFD super family; WSD super family; PRK07003 super family	128.66	-20.9984	2.19803	-9.5533	1.25628e-21	6.12856e-18
12	FUN_012260-T2	alpha beta-hydrolase lipase	Abhydro_lipase; PLN02872 super family; PRK12678 super family	30.8091	19.3793	3.65248	5.30578	1.12193e-07	0.000182438
13	FUN_012692-T3	hypothetical protein	DUF3685 super family	18.3855	20.3952	4.20877	4.84588	1.26053e-06	0.00153732
14	FUN_012974-T2	TPR repeat-containing	TPR; BRX super family	81.3153	-7.69364	1.28033	-6.00908	1.86573e-09	4.55084e-06
15	FUN_014211-T1	DNA repair protein (mre11)	mre11 super family; PHA03307 super family	70.6372	5.92985	1.4749	4.0205	5.80738e-05	0.0499947
16	FUN_014241-T4	patatin-like phospholipase	Patatin_and_cPLA2 super family; CAP_ED; CAP_ED; Crp super family	25.2284	20.7401	4.2081	4.9286	8.28204e-07	0.00110189
17	FUN_014678-T3	chromatin-remodeling complex ATPase chain	PLN03142 super family; CD2_tandem; CHDII_SANT-like super family; CD_CSD super family; DUF1087 super family; PAT1 super family; PHA03247 super family; DUF5585 super family	104.986	-21.5028	2.78298	-7.72656	1.10489e-14	3.23402e-11
